# Depth and location influence prokaryotic and eukaryotic microbial community structure in New Zealand fjords

**DOI:** 10.1101/680694

**Authors:** Sven P. Tobias-Hünefeldt, Stephen R. Wing, Nadjejda Espinel-Velasco, Federico Baltar, Sergio E. Morales

## Abstract

Systems with strong horizontal and vertical gradients, such as fjords, are useful models for studying environmental forcing. Here we examine microbial (prokaryotic and eukaryotic) community changes associated with the surface low salinity layer (LSL) and underlying seawater in multiple fjords in Fiordland National Park (New Zealand). High rainfall (1200-8000 mm annually) and linked runoff from native forested catchments results in surface LSLs with high tannin concentrations within each fjord. These gradients are expected to drive changes in microbial communities. We used amplicon sequencing (16S and 18S) to assess the impact of these gradients on microbial communities and identified depth linked changes in diversity and community structure. With increasing depth we observed significant increases in Proteobacteria (15%) and SAR (37%), decreases in Opisthokonta (35%), and transiently increased Bacteroidetes (3% increase from 0 to 40 m, decreasing by 8% at 200 m). Community structure differences were observed along a transect from inner to outer regions, specifically 25% mean relative abundance decreases in Opisthokonta and Bacteroidetes, and increases in SAR (25%) and Proteobacteria (>5%) at the surface, indicating changes based on distance from the ocean. This provides the first in-depth view into the ecological drivers of microbial communities within New Zealand fjords.
