## Supplemental Table 1 for "Depth and location influence prokaryotic and eukaryotic microbial community structure in New Zealand fjords"

### Sheet: Sheet1
Table S1. Kruskal-Wallis test on observed richness
Sequencing run	Data type	Parameter(s)	X2	p value
16S	Five fiords	Depth	19.55	<0.01
16S	Five fiords	Region	9.4	<0.01
16S	Five fiords	Fjord specificity	5.6	0.23
16S	Five fiords	Depth x Region	29.75	<0.01
16S	Five fiords	Region x fjord specificity	16.6	0.055
16S	Five fiords	Depth x fjord specificity	27.6	<0.01
16S	Five fiords	Depth x Region x Fjord specifity	38.4	<0.01
16S	Transect	Depth	0.50417	0.477
16S	Transect	Surface	9.175	0.24
16S	Transect	10 m	6.17	0.104
16S	Transect	Horizontal location	15.1	0.035
16S	Transect	Depth x Horizontal location	16.58	0.12
16S	Profile	Depth	7.1	0.215
18S	Transect	Depth	0.66	0.42
16S	Transect	Surface	6.625	0.469
16S	Transect	10 m	4.964	0.175
18S	Transect	Horizontal location	12.9	0.074
18S	Transect	Depth x Horizontal location	16.77	0.11
18S	Profile	Depth	6	0.306
