## Supplemental Table 5 for "Depth and location influence prokaryotic and eukaryotic microbial community structure in New Zealand fjords"

### Sheet: Sheet1
Table S5. Mantel test on whole community
Sequencing run	Data type	Parameter(s)	R2	p value
16S	Five fiords	Depth	0.1471	0.022
16S	Five fiords	Region	0.001309	0.35
16S	Five fiords	Fjord specificity	-0.017	0.544
16S	Five fiords	Salinity	0.4235	<0.01
16S	Five fiords	Oxygen	-0.03173	0.564
16S	Five fiords	Temperature	-0.01516	0.46
16S	Five fiords	Depth x Region	0.145	0.036
16S	Five fiords	Depth x Fjord specificity	0.1401	0.03
16S	Five fiords	Region x Fjord specificity	-0.04293	0.677
16S	Five fiords	Depth x Region x Fjord specificity	0.136	0.035
16S	Five fiords	Salinity x Temperature x Oxygen Saturation	-0.01235	0.496
16S	Horizontal Transect	Depth	0.525	<0.01
16S	Horizontal Transect	Horizontal location	0.063	0.312
16S	Horizontal Transect	Salinity	0.2134	0.075
16S	Horizontal Transect	Oxygen	-0.1739	0.821
16S	Horizontal Transect	Temperature	0.05149	0.306
16S	Horizontal Transect	Depth x Horizontal location	0.4139	<0.01
16S	Horizontal Transect	Salinity x Temperature x Oxygen Saturation	0.1268	0.207
16S	Vertical Profile	Depth	-0.1001	0.44861
16S	Vertical Profile	Salinity	0.8987	0.018056
16S	Vertical Profile	Oxygen	0.9092	0.0041667
16S	Vertical Profile	Temperature	0.7871	0.075
16S	Vertical Profile	Salinity x Temperature x Oxygen Saturation	0.9048	0.0041667
18S	Horizontal Transect	Depth	0.5664	<0.01
18S	Horizontal Transect	Horizontal location	0.1233	0.074
18S	Horizontal Transect	Salinity	0.8362	<0.01
18S	Horizontal Transect	Oxygen	0.4932	<0.01
18S	Horizontal Transect	Temperature	0.5299	<0.01
18S	Horizontal Transect	Depth x Horizontal location	0.5299	<0.01
18S	Horizontal Transect	Salinity x Temperature x Oxygen Saturation	0.1873	0.041
18S	Vertical Profile	Depth	0.2838	0.045
18S	Vertical Profile	Salinity	0.8362	<0.01
18S	Vertical Profile	Oxygen	0.7756	<0.01
18S	Vertical Profile	Temperature	0.6195	<0.01
18S	Vertical Profile	Salinity x Temperature x Oxygen Saturation	0.8171	<0.01
